# Improving gene regulatory network inference and assessment: The importance of using network structure

**DOI:** 10.1101/2023.01.12.523840

**Authors:** Juan M. Escorcia-Rodríguez, Estefani Gaytan-Nuñez, Ericka M. Hernandez-Benitez, Andrea Zorro-Aranda, Marco A. Tello-Palencia, Julio A. Freyre-González

## Abstract

Gene regulatory networks are graph models representing cellular transcription events. Networks are far from complete due to time and resource consumption for experimental validation and curation of the interactions. Previous assessments have shown the modest performance of the available network inference methods based on gene expression data. Here, we study several caveats on the inference of regulatory networks and methods assessment through the quality of the input data and gold standard, and the assessment approach with a focus on the global structure of the network. We used synthetic and biological data for the predictions and experimentally-validated biological networks as the gold standard (ground truth). Standard performance metrics and graph structural properties suggest that methods inferring co-expression networks should no longer be assessed equally with those inferring regulatory interactions. While methods inferring regulatory interactions perform better in global regulatory network inference than co-expression-based methods, the latter is better suited to infer function-specific regulons and co-regulation networks. When merging expression data, the size increase should outweigh the noise inclusion and graph structure should be considered when integrating the inferences. We conclude with guidelines to take advantage of inference methods and their assessment based on the applications and available expression datasets.
