## Supplementary File 1 for "Improving gene regulatory network inference and assessment: The importance of using network structure"

### Sheet: Sheet1
Method	Available at	PubMed ID	Documentation	Network type	Maintenance	Classification	Platform	Input data	Datasets tested Species [PubMed ID]	Dataset Characteristics	Optional input	Output	Tunable parameters	Dependencies needed	Self loops	Data pre-processing	Computational complexity	Handle RNA-seq [PubMed ID]
ARACNE	http://califano.c2b2.columbia.edu/aracne/	16723010	YES	COEX	YES	Mutual Information	Cytoscape, Java, C++	* MI matrix from expression matrix	*Microarray human B cells *Synthetic data	None	None	Network represented by a weighted adjacency matrix	None	R package minet	NO	Built MI matrix from gene expresion data with minet::build.mim	Unknown	YES [22654504]
C3NET	https://CRAN.R-project.org/package=c3net.	20920161	YES	COEX	YES	Mutual Information	R	* Expression matrix	*Microarray E. coli [17214507] *SynTReN E. coli [11967538, 15604458] *SynTReN S. cerevisiae [11967534, 16438721]	None	None	Undirected network represented by a symmetric MI matrix	* alpha = Statistical significance threshold * MTCmethod = Multiple test correction algorithm * cutoffMI = MI threshold * itnum = Number of re-sampling iterations for sampling distribution	R package igraph	NO	None	O(n^2) * n = number of genes	Bayesian approach [25971253]
CLR	https://bioconductor.org/packages/release/bioc/html/minet.html	17214507	YES	COEX	YES	Mutual Information	R	* MI matrix from expression matrix	*Microarray E. coli [15601715, 15129285, 14563874, 15466022, 15659690, 15705577, 15736162]	Normalized microarray signal intensities	None	Weighted adjacency matrix of the network	Entropy estimator	R package minet	NO	* Built MI matrix from gene expresion data with minet::build.mim * RMA normalization of microarray data	O(n^2) * n = number of genes	Unknown
MRNET	https://bioconductor.org/packages/release/bioc/html/minet.html	18354736	YES	COEX	YES	Mutual Information	R	* MI matrix from expression matrix	*SynTReN [16438721] *sRogers [15879452]	Mutual information beetween all pair ofvariables according to the mutual inforamtion estimato MI square matrix whose (i,j) element is the mutual information between variables Xi and Xj	None	Undirected network represented by a weighted adjacency matrix	None	None	NO	Built MI matrix from gene expresion data with minet::build.mim	O(Nn^2) * N = the number of samples * n = number of genes	Unknown
LSTrAP	https://github.molgen.mpg.de/proost/LSTrAP/	29017446	YES	COEX	NO	Correlation	Python	* Expression data	*RNAseq A. thaliana *RNAseq S. bicolor	RNA-seq	None	Weighted gene pair interactions	None	* Python library argparse * Python library numpy * Python library sys	Unknown	Unknown	Unknown	YES [29017446]
RNA-seqNet	https://cran.r-project.org/web/packages/RNAseqNet/index.html	29280999	YES	COEX	YES	Meta	R	* Expresion Matrix	*RNAseq from lung and thyroid tissue[23715323] *RNAseq and RT-qPCR from addipose tissue [19470086]	RNAseq	* Auxiliary dataset: It could be from a different technology or differente tissue and same technology	Undirected network	* lambdas = a sequence of decreasing positive numbers to control the regularization * normalize = logical value to normalize the predictors * m = number of replicates in multiple imputation * B = number of iterations for stability selection * sigma = affinity threshold for donor pool	* R package ggplot2 * R package igraph (≥ 1.0) * R package hot.deck * R package PoiClaClu * R package glmnet	NO	None	O((1+B)p^3) * p = number of genes * B = number of conditions	YES
WGCNA	https://cran.r-project.org/web/packages/WGCNA/index.html	16646834	YES	COEX	YES	Correlation	R	* Static expression matrix	*Microarray brain cancer *Microarray E. coli [29518040] *Microarray M. musculus [19114008, 16934000] *Microarray yeast *RNAseq B. taurus [29226034] *Synthetic data	Maximum of 4000 genes	None	Undirected network represented by an adjacency matrix. The output can be changed to an interaction list using a package’s function	* R-squared * Weight threshold (β power) = soft-thresholding power for network construction * maxBlockSize = defined the block for modules detection * minModuleSize = defined the minimum number of genes allowed in a module * Deep Split = Control the sensitivity of the module (0,1,2,3)	* R package dynamicTreeCut (≥ 1.62) * R package fastcluster	NO	It assumes that the data have been properly normalized. All the normalization methods are mathematically compatible.	O(n^2) * n = number of genes	YES [30558534] YES [30941060] YES [22556371] YES [31572441]
GENIE3	http://www.montefiore.ulg.ac.be/~huynh-thu/software.html	20927193	YES	CAUS	YES	Ensemble Learning	Matlab, Python, R,C	Expression matrix	*RT-qPCR A. thaliana [25533953] *DREAM3 E. coli [32690031, 20308593] *DREAM4 [32664870, 21049040] *Microarray E. coli [24987114, 22796662] *Microarray M. truncatula, L. japonicus and G. max [23844010] *scRNA seq Chronic myelomonocytic leukemia stem cell [32763828] *SynTReN [16438721] *Time-series E.coli [32664870, 20461071]	None	* List of transcription factors	Directed network represented by an edge list-ranking	* K = attributes that are selected randomly from all candidate attributes before determining the best split * Max values = p-1	None	NO	None	O(bTKNlogN) * p = number of genes * T = Number of tress * N = learning sample size * K = main parameter of the two tree-based methods	YES [31064813] YES [31654805]
INFERELATOR	http://bonneaulab.bio.nyu.edu/networks.html	16686963	YES	CAUS	YES	Meta	R	* Expression matrix * List of transcription factors	*RT-qPCR A. thaliana [25533953] *Microarray E. coli [24987114] *Microarray Halobacterium NRC-1 [12403819]	None	* Biclusters expression (see cMonkey)	Directed network represented by a Matrix of betas and confidence scores	* Number of bootstrap iterations	* R package glmnet * R package lars * R package inf-v2.R, which has cv.glmnet().	YES	None	Unknown	scRNA [31985403] YES[10.1101/gr.238253.118]
TIGRESS	projets.cbio.mines-paristech.fr/~ahaury/svn/dream5/html/index.html	23173819	YES	CAUS	NO	Regression	Matlab	* Expression matrix	*RT-qPCR A. thaliana [25533953] *D. melanogaster [28968736] *DREAM5 E. coli [24987114, 22796662] *Microarray M. truncatula, L. japonicus and G. max [23844010] *S. cerevisiae [22796662]	Number of genes/TFs ≥ number of experiments.	* List of transcription factors * Files for TIGRESS assessment	Directed network	* R = LARS Iterations * L = LARS steps (one TF is added for each step) * alpha = value to re-adjust the sampled data [0,1] * cutoff = Adjust acording to the number of FP/FN allowed [0,1]	Matlabpool (only for parallel computation).	NO	* Reduce redundancy * Missing values imputation	O(pR(n/2qL+L3)) * q = number of TFs * n = number of expression arrays * p = number of TGs * R = resampling runs * L = LARS steps	YES [29250090] YES [31654805]
StatModel	https://github.com/andreazorro/Statmodel	35181703	YES	CAUS	NO	Regression	Matlab	* Expression matrix * List of transcription factors	*S. coelicolor [35181703]	None	-	List of gene pair interaction and their score	None	Matlabpool (only for parallel computation).	NO	None	O(Tn) * T = number of transcription factors * n = number of genes	Unknown
iBMA	https://www.bioconductor.org/packages/release/bioc/html/iterativeBMA.html	22898396	YES	CAUS	YES	Bayesian	R	* Time-series expression matrix	*Time-series Microarray S. cerevisiae [22084118]	None	* Interaction data * Literature curation	List of candidate regulators for each gene	None	* R package BMA * R package leaps * R package Biobase (>=2.5.5)	Unknown	Unknown	Unknown	Unknown
scanBMA	https://www.bioconductor.org/packages/release/bioc/html/networkBMA.html	24742092	YES	CAUS	YES	Bayesian	R	* Time-series expression matrix	* Microarray S. cerevisiae * DREAM4	None	* Interaction data * Literature curation	Directed network	* prior.prob = Prior probability of an interaction (if prior knowledge is used)	* R package stats * R package Rutils * R package RBMA * R package RRcpp (>= 0.10.3) * R package RRcppArmadillo (>= 0.3.810.2) * R package RRcppEigen (>= 0.3.1.2.1) * R package Rleaps	YES	None	O(n) * n = number of genes	Unknown
ANOVA	https://github.com/andreazorro/Anova	35181703	YES	HYBR	NO	Analysis of Variance	Matlab	* Expression matrix * List of transcription factors	*DREAM5 E. coli [22796662]. *DREAM5 S. cerevisiae [22796662] *DREAM5 Synthetic data [22796662] *S. coelicolor [35181703](andreazorro)	None	None	List of gene pair interactions and their correlation coefficient	None	Matlabpool (only for parallel computation).	NO	None	O(Tn) * T = number of transcription factors * n = number of genes	Unknown
Friedman	https://github.com/andreazorro/Anova	35181703	YES	HYBR	NO	Analysis of Variance	Matlab	* Expression matrix * List of transcription factors	*DREAM5 E. coli [22796662]. *DREAM5 S. cerevisiae [22796662] *DREAM5 Synthetic data [22796662] *S. coelicolor [35181703](andreazorro)	None	None	List of gene pair interactions and their correlation coefficient	None	Matlabpool (only for parallel computation).	NO	None	O(Tn) * T = number of transcription factors * n = number of genes	Unknown
