## Supplementary File 3 for "Improving gene regulatory network inference and assessment: The importance of using network structure"

### Sheet: Sheet1
Property	Network Type	Notes	Definition
Density	Directed	Giant component	The density is defined as the number of existing interactions divided by all the potential interactions in the network. This topological property can give us an idea of how well-connected the network is.
Regulators	Directed	whole	The number of regulators (out-degree node > 0) was normalized according to the total number of the network nodes.
Max. Out connectivity	Directed	whole	Max out-connectivity specifies the highest out-degree value of a network.
Feedforward circuits	Directed	no self-loops	Feedforward circuits are motifs that consist of three genes: a regulator, A, which regulates B, and C, which is regulated by both A and B (Alon, 2007)
Complex feedforward circuits	Directed	no self-loops	In contrast to the feedforward circuit, complex feedforward circuits conserve the same structure but with the difference that B also regulates A (Freyre-Gonzalez and Tauch, 2017).
3-Feedback loop	Directed	no self-loops	The 3-Feedback loop is a three genes motif, all of them regulators interacting only once with one motif member. In other words, A regulates B which regulates C which regulates A.
Genes in the giant component	Directed	Giant component	The giant component, defined as the largest component in the network, describes the communication among the nodes.
Average clustering coefficient	Undirected	no self-loops	The clustering coefficient quantifies the extent to which edges of a network form a cluster in terms of triangles. Here we computed the average clustering coefficient as the mean of all cluster coefficient nodes without considering edge directionality.
Diameter	Undirected	Giant component, no self-loops	The diameter was computed as the longest path among the shortest paths for all pairs of genes within the giant component. It can tell us how difficult it would be to transfer information from one node to another.
Average shortest path length	Undirected	Giant component, no self-loops	The average path length, a related property to the diameter, is defined as the average of all paths from all pairs of nodes.
Degree distribution P(k)	Directed	No self-loops	The degree distribution, P(k) ( P(kin) and P(kout) in directed networks) quantifies the fraction of nodes with degree k (Albert, 2005).
Clustering coefficient distribution C(k)	Directed	No self-loops	The clustering coefficient function C(k) gives the average clustering coefficient of nodes with degree k. It characterizes the diversity of cohesiveness of local neighborhoods (Albert, 2005)
Coefficient of determination	Directed	No self-loops	The coefficient of determination (R^2) indicates how well a certain distribution, P(k) or C(k), fits a power-law distribution.
